# MultiOMICs landscape of SARS-CoV-2-induced host responses in human lung epithelial cells

**DOI:** 10.1101/2022.09.06.506768

**Authors:** Sneha M. Pinto, Yashwanth Subbannayya, Hera Kim, Lars Hagen, Maria W. Górna, Anni I. Nieminen, Magnar Bjørås, Terje Espevik, Denis Kainov, Richard K. Kandasamy

**Author notes:** Correspondence to: Richard K. Kandasamy, Sneha M. Pinto.

## Abstract

Despite the availability of vaccines and approved therapeutics, the COVID-19 pandemic continues to rise owing to the emergence of newer variants. Several multi-omics studies have made available extensive evidence on host-pathogen interactions and potential therapeutic targets. Nonetheless, an increased understanding of host signaling networks regulated by post-translational modifications and their ensuing effect on the biochemical and cellular dynamics is critical to expanding the current knowledge on the host response to SARS-CoV-2 infections. Here, employing unbiased global transcriptomics, proteomics, acetylomics, phosphoproteomics, and exometabolome analysis of a lung-derived human cell line, we show that SARS-CoV-2 Norway/Trondheim-S15 strain induces time-dependent alterations in the induction of type I IFN response, activation of DNA damage response, dysregulated Hippo signaling, among others. We provide evidence for the interplay of phosphorylation and acetylation dynamics on host proteins and its effect on the altered release of metabolites, especially organic acids and ketone bodies. Together, our findings serve as a resource of potential targets that can aid in designing novel host-directed therapeutic strategies.
