## Supplementary Table S6 for "MultiOMICs landscape of SARS-CoV-2-induced host responses in human lung epithelial cells"

### Sheet: Sheet1
Identified metabolite	3h_av_logFC	6h_av_logFC	12h_av_logFC	24h_av_logFC	48h_av_logFC	3h_SD	6h_SD	12h_SD	24h_SD	48h_SD	Official na,mes	HMDB	PubChem	ChEBI	KEGG	METLIN	SMILES
1-Aminocyclopropane-1-Carboxylate	-0.10756	0.735126	0.24153	-0.16385	-0.161726	0.138581	0.63462	0.9331	0.16013	0.106635	1-Aminocyclopropanecarboxylic acid	HMDB0036458	535	18053	C01234	-	NC1(CC1)C(O)=O
2-Hydroxybutyric Acid	29.1416	29.6083	30.221	30.0512	0	0.402613	0.340567	0.177545	0.233846	0	2-Hydroxybutyric acid	HMDB0000008	11266	1148	C05984	3783	CCC(O)C(O)=O
2-Methylpropanoate	0.503687	0.308751	0.703545	0.307548	0.467815	0.632553	0.231517	0.63353	0.157972	0.42012	Isobutyric acid	HMDB0001873	6590	16135	C02632	106	CC(C)C(O)=O
3-(2-Hydroxyphenyl)Propanoate	0.83781	1.49453	1.41781	3.30234	4.40109	0.188271	0.511052	0.66361	0.107246	0.289429	3-(2-Hydroxyphenyl)propanoic acid	HMDB0033752	873	16104	C01198	-	OC(=O)CCC1=CC=CC=C1O
3-Hydroxy-3-Methylglutarate	-0.0853875	-0.175643	-0.344657	-1.10482	-1.19711	0.0405348	0.0331813	0.100669	0.0910085	0.0840811	3-Hydroxymethylglutaric acid	HMDB0000355	1662	16831	C03761	5344	CC(O)(CC(O)=O)CC(O)=O
3-Hydroxybutanoic Acid	27.674	27.9526	28.3645	29.2281	29.3951	0.0563999	0.264052	0.127248	0.215749	0.0734672	3-Hydroxybutyric acid	HMDB0000357	441	20067	C01089	125	CC(O)CC(O)=O
4-Guanidinobutanoate	0.478572	0.43953	0.672719	1.55105	1.72622	0.108967	0.14533	0.399118	0.402241	0.403922	4-Guanidinobutanoic acid	HMDB0003464	500	15728	C01035	6938	NC(N)=NCCCC(O)=O
4-Hydroxyproline	0.486241	1.76021	1.24639	0.892608	1.01244	0.0663179	0.74463	1.12996	0.240423	0.203809	4-Hydroxyproline	HMDB0000725	5810	18095	C01157	257	O[C@H]1CN[C@@H](C1)C(O)=O
4-Methyl-2-Oxo-Pentanoic Acid	2.64676	2.83529	3.62543	4.42682	4.21074	0.104449	0.0870302	0.199574	0.19888	0.273383	Ketoleucine	HMDB0000695	70	48430	C00233	5663	CC(C)CC(=O)C(O)=O
Alanine	1.50125	2.28487	2.77862	3.67382	4.16677	0.0570394	0.198352	0.407521	0.132442	0.213929	L-Alanine	HMDB0000161	5950	16977	C00041	-	C[C@H](N)C(O)=O
Alpha-Ketoglutaric Acid	1.46682	1.85744	2.48465	3.48544	3.12232	0.0723039	0.0948764	0.255084	0.224601	0.284428	Oxoglutaric acid	HMDB0000208	51	30915	C00026	5218	OC(=O)CCC(=O)C(O)=O
Aminoisobutanoate	-0.218032	-0.228887	-0.268671	-0.321718	-0.189202	0.0534253	0.199018	0.312656	0.189068	0.171381	2-Aminoisobutyric acid	HMDB0001906	6119	27971	C03665	37	CC(C)(N)C(O)=O
Arginine	-0.00359147	-0.0941652	-0.0804655	-0.126721	0.0430406	0.074421	0.102396	0.128225	0.151614	0.189376	L-Arginine	HMDB0000517	6322	16467	C00062	5502	N[C@@H](CCCNC(N)=N)C(O)=O
Asparagine	1.77619	2.69037	2.93268	4.55249	5.43061	0.170688	0.314455	0.584514	0.43973	0.610711	L-Asparagine	HMDB0000168	6267	17196	C00152	14	N[C@@H](CC(N)=O)C(O)=O
Aspartic Acid	-1.70622	-0.706265	-1.0162	-0.869364	-0.202272	0.125783	0.351091	0.948142	0.277225	0.244613	L-Aspartic acid	HMDB0000191	5960	17053	C00049	5206	N[C@@H](CC(O)=O)C(O)=O
Betaine	0.357248	0.875127	0.704263	1.0232	1.19303	0.0823475	0.0353254	0.218927	0.148968	0.189637	Betaine	HMDB0000043	247	17750	C00719	287	C[N+](C)(C)CC([O-])=O
Butanal	0.037625	0.0156639	-0.217858	0.0653679	-0.225703	0.237066	0.283669	0.190482	0.652105	0.120878	Butanal	HMDB0003543	261	15743	C01412	6947	CCCC=O
Butanoate	0.0404204	0.0927367	0.197885	0.374058	0.344789	0.0808717	0.235945	0.0470516	0.511475	0.203632	Butyric acid	HMDB0000039	264	30772	C00246	107	CCCC(O)=O
Caprylic Acid	-0.560703	-0.976615	-1.49301	-2.87897	-2.75347	0.0527482	0.0903429	0.144277	0.285476	0.177134	Caprylic acid	HMDB0000482	379	28837	C06423	5469	CCCCCCCC(O)=O
Carnitine	0.386297	0.746807	0.72935	1.42822	1.96724	0.100459	0.115434	0.199959	0.229745	0.29933	Carnitine	-	3770	17126 3424	C00487	-
Cis-Aconitate	0.158941	0.127993	-0.0141516	0.713701	1.4988	0.150426	0.247675	0.378418	0.253776	0.510146	cis-Aconitic acid	HMDB0000072	643757	32805	C00417	5130	OC(=O)C\C(=C\C(O)=O)C(O)=O
Citramalate	0.458334	0.693151	0.718755	1.30261	1.719	0.211682	0.314795	0.211827	0.103905	0.00331815	Citramalic acid	HMDB0000426	1081	15584	C00815	5415	CC(O)(CC(O)=O)C(O)=O
Citrulline	0.398763	1.17225	0.860657	1.0642	1.71582	0.121775	0.239439	0.562921	0.398018	0.34089	Citrulline	HMDB0000904	9750	16349	C00327	16	N[C@@H](CCCNC(N)=O)C(O)=O
Creatine	0.504229	1.10128	1.12391	1.61006	2.04382	0.0272322	0.145751	0.266516	0.140684	0.166396	Creatine	HMDB0000064	586	16919	C00300	7	CN(CC(O)=O)C(N)=N
Creatinine	0.332416	1.14857	0.662424	0.352113	0.564463	0.0961573	0.374587	0.57019	0.1497	0.168789	Creatinine	-	137319715	-	C00791	-
Cysteine	-0.18896	-0.374519	-0.543994	-2.17242	-1.85992	0.151209	0.103561	0.192855	0.220488	0.0318289	L-Cysteine	HMDB0000574	5862	17561	C00097	5556	N[C@@H](CS)C(O)=O
Cystine	-0.229699	-0.218826	-0.580404	-2.24341	-1.98172	0.0517668	0.163554	0.300838	0.18274	0.0353671	L-Cystine	HMDB0000192	67678	16283	C00491	5207	N[C@@H](CSSC[C@H](N)C(O)=O)C(O)=O
Cytidine 5'-Diphosphocholine	0	0	0	0	26.9482	0	0	0	0	0.109399	Citicoline	HMDB0001413	13804	16436	C00307	6229	C[N+](C)(C)CCOP([O-])(=O)OP(O)(=O)OC[C@H]1O[C@H]([C@H](O)[C@@H]1O)N1C=CC(N)=NC1=O
Decanoate	-0.288338	-0.444175	-0.263505	-0.309394	-0.0268252	0.22199	0.413253	0.390908	0.633333	0.287774	Capric acid	HMDB0000511	2969	30813	C01571	336	CCCCCCCCCC(O)=O
Deoxycarnitine	0.514779	0.838202	1.01055	1.97067	2.61051	0.056567	0.10016	0.145649	0.186852	0.31497	4-Trimethylammoniobutanoic acid	HMDB0001161	134	1941	C01181	6043	C[N+](C)(C)CCCC(O)=O
D-Fructose 6-Phosphate	0	0	0	0	26.7691	0	0	0	0	0.0130667	Fructose 6-phosphate	HMDB0000124	69507	15946	C00085	5159	OCC(=O)[C@@H](O)[C@H](O)[C@H](O)COP(O)(O)=O
D-Glucose-6-Phosphate	0	0	0	0	27.9045	0	0	0	0	0.0958966	Glucose 6-phosphate	HMDB0001401	5958	4170	C00668	145	OC1O[C@H](COP(O)(O)=O)[C@@H](O)[C@H](O)[C@H]1O
Dihydroxyacetone Phosphate	0	0	0	27.2288	27.6289	0	0	0	0.0802414	0.0548863	Dihydroxyacetone phosphate	HMDB0001473	668	16108	C00111	6262	OCC(=O)COP(O)(O)=O
D-Pantothenic Acid	0.0269864	1.4942	0.768382	0.104718	0.197893	0.136866	1.2346	1.53273	0.119352	0.138951	Pantothenic acid	HMDB0000210	6613	46905	C00864	-	CC(C)(CO)[C@@H](O)C(=O)NCCC(O)=O
Folic Acid	-0.0152954	0.013596	0.0562142	0.00755918	0.109402	0.117955	0.0687624	0.288582	0.246455	0.229944	Folic acid	-	135398658	-	-	-
Fumaric Acid	0.507532	1.05795	1.5211	2.92389	3.75738	0.23522	0.137504	0.184501	0.0960521	0.116402	Fumaric acid	HMDB0000134	444972	18012	C00122	3242	OC(=O)\C=C\C(O)=O
Galactitol	-0.0657069	-0.0774775	-0.0579813	-0.198521	-0.0649699	0.0457564	0.0619541	0.249339	0.227751	0.186947	Galactitol	HMDB0000107	11850	16813	C01697	5148	OC[C@H](O)[C@@H](O)[C@@H](O)[C@H](O)CO
Gluconic Acid	0.258475	1.0787	0.904708	2.54529	3.12359	0.301959	0.573839	0.582798	0.44712	0.127755	Gluconic acid	HMDB0000625	10690	33198	C00257	345	OC[C@@H](O)[C@@H](O)[C@H](O)[C@@H](O)C(O)=O
Glutamic Acid	-1.00511	-0.539253	-0.899653	-0.663753	0.45643	0.0930371	0.305532	0.562868	0.288408	0.248734	L-Glutamic acid	HMDB0000148	33032	16015	C00025	5174	N[C@@H](CCC(O)=O)C(O)=O
Glutamine	-0.0978891	-0.016578	-0.0782823	-0.390535	-0.381062	0.0653986	0.0998088	0.255702	0.117914	0.122352	L-Glutamine	HMDB0000641	5961	18050	C00064	5614	N[C@@H](CCC(N)=O)C(O)=O
Glutaric Acid	-0.0873008	-0.14904	-0.294394	-1.01319	-1.02568	0.0483755	0.0415178	0.109026	0.0778467	0.02917	Glutaric acid	HMDB0000661	743	17859	C00489	3254	OC(=O)CCCC(O)=O
Glycerol Phosphate	0	8.28859	8.31682	26.9223	28.4505	0	14.3563	14.4052	0.0946248	0.0309167	Glycerol 3-phosphate	HMDB0000126	439162	15978	C00093	5161	OC[C@@H](O)COP(O)(O)=O
Glycine	-0.0779897	-0.00603608	-0.0771772	-0.11119	0.26151	0.0089541	0.125778	0.248224	0.178716	0.148012	Glycine	HMDB0000123	750	15428	C00037	20	NCC(O)=O
Guanidinoacetate	0.882567	1.39632	1.72529	2.23358	2.3969	0.0392345	0.0718391	0.173901	0.251381	0.243585	Guanidoacetic acid	HMDB0000128	763	16344	C00581	5163	NC(=N)NCC(O)=O
Heptanoic Acid	-0.309153	-0.322367	-0.31898	-0.0765346	-0.0273171	0.185253	0.288409	0.238439	0.577812	0.135386	Heptanoic acid	HMDB0000666	8094	45571	C17714	5636	CCCCCCC(O)=O
Hexanoate	-0.401583	-0.382337	-0.286057	-0.147844	-0.124645	0.214022	0.464368	0.308033	0.758895	0.311263	Caproic acid	HMDB0000535	8892	30776	C01585	5520	CCCCCC(O)=O
Isoleucine	-0.0873671	0.513933	0.126074	-0.503435	-0.297216	0.0634472	0.579982	0.802294	0.177727	0.12404	L-Isoleucine	HMDB0000172	6306	17191	C00407	5193	CC[C@H](C)[C@H](N)C(O)=O
Lactate	1.80042	2.30435	3.08525	3.7077	3.93585	0.108858	0.0406448	0.269576	0.2537	0.0477606	L-Lactic acid	HMDB0000190	107689	422	C00256	6150	C[C@@H](C(=O)O)O
Lauric Acid	-0.0352268	-0.200529	0.103193	-0.229185	0.00991799	0.105981	0.117129	0.254698	0.061034	0.173035	Dodecanoic acid	HMDB0000638	3893	30805	C02679	5611	CCCCCCCCCCCC(O)=O
Leucine	-0.111508	0.452433	0.0552391	-0.628425	-0.484006	0.094853	0.600636	0.774136	0.0984702	0.109597	L-Leucine	HMDB0000687	6106	15603	C00123	24	CC(C)C[C@H](N)C(O)=O
Lysine	-0.0118794	-0.0925894	-0.0048602	0.028335	0.246519	0.107115	0.114365	0.160587	0.159792	0.237111	L-Lysine	HMDB0000182	5962	18019	C00047	5200	NCCCC[C@H](N)C(O)=O
Malic Acid	0.383463	0.795809	1.14709	2.80036	3.60273	0.0533334	0.0414309	0.195471	0.181796	0.231444	Malic acid	HMDB0000744	525	6650	C03668	118	OC(CC(O)=O)C(O)=O
Maltose	0.0900911	0.00259736	0.252779	0.291231	0.287733	0.0475614	0.186011	0.163787	0.197282	0.000525824	Maltose	-	439186	-	C00208	-
Mannitol, D-Sorbitol	-0.131868	0.174111	-0.175822	-0.239029	-0.0644383	0.123109	0.232331	0.482108	0.143956	0.190785	Mannitol/Sorbitol	HMDB0000765/HMDB0000247	6251/5780	16899/17924	C00392/C00794	142/143	OC[C@@H](O)[C@@H](O)[C@H](O)[C@H](O)CO/OC[C@H](O)[C@@H](O)[C@H](O)[C@H](O)CO
Methionine	-0.0339003	0.807319	0.340999	-0.213415	-0.0699697	0.0971262	0.779292	0.967111	0.18852	0.130582	L-Methionine	HMDB0000696	6137	16643	C00073	5664	CSCC[C@H](N)C(O)=O
Methyl-2-Oxovaleric Acid	2.64676	2.83529	3.62543	4.42682	4.21074	0.104449	0.0870302	0.199574	0.19888	0.273383	3-methyl-2-oxovaleric acid	HMDB0000491	47	-	C03465	-	NA
Methylmalonate	1.08786	1.30105	1.40406	1.97431	1.38666	1.3239	1.33683	1.39303	1.4652	0.124517	Methylmalonic acid	HMDB0000202	487	30860	C02170	3712	CC(C(O)=O)C(O)=O
Mevalolactone	-0.0551435	0.164986	0.188624	0.143834	0.260865	0.119399	0.278376	0.14069	0.302486	0.128919	Mevalolactone	-	10428	-	-	-
Myo-Inositol	-0.0619328	-0.0210276	-0.105883	-0.382993	-0.364032	0.0905409	0.139081	0.180328	0.179694	0.00474372	myo-Inositol	HMDB0000211	-	17268	C00137	5221	O[C@H]1[C@H](O)[C@@H](O)[C@H](O)[C@H](O)[C@@H]1O
N6-(Delta2-Isopentenyl)-Adenine	-0.00127485	-0.139104	-0.213523	-0.659175	-0.87602	1.22232	0.739269	0.471593	0.706735	0.420824	N6-(delta2-Isopentenyl)-adenine/ N-(3-Methylbut-2-EN-1-YL)-9H-purin-6-amine	-	92180	-	-	-
N-Acetyl-Dl-Methionine	16.5065	26.4551	27.7195	29.1388	29.0242	14.2973	1.45438	0.901029	0.0799493	0.113619	N-Acetyl-DL-methionine	-	-	-	-	-	NA
N-Acetyl-L-Aspartic Acid	0.312327	1.84738	1.79399	3.58248	4.34896	0.0996193	0.911762	1.21007	0.452814	0.388311	N-Acetyl-L-aspartic acid	HMDB0000812	65065	21547	C01042	5776	CC(=O)N[C@@H](CC(O)=O)C(O)=O
N-Acetylneuraminate	8.92103	10.0339	9.56265	10.3508	15.2979	14.2731	14.1547	15.0312	14.4841	18.0563	N-Acetylneuraminate	-	3568	17012	C00270	-
N-Acetylputrescine	0.385296	0.645201	0.728657	1.01479	1.31603	0.225027	0.348477	0.267619	0.273346	0.441356	N-Acetylputrescine	HMDB0002064	122356	17768	C02714	3252	CC(=O)NCCCCN
Nepsilon,Nepsilon,Nepsilon-Trimethyllysine	0.650241	1.25575	1.23349	2.23458	2.79477	0.126202	0.462907	0.351151	0.34876	0.538947	N6,N6,N6-Trimethyl-L-lysine	HMDB0001325	440120	17311	C03793	6161	C[N+](C)(C)CCCC[C@H](N)C([O-])=O
N-Methylnicotinamide(Menam)	0.196113	0.247819	0.262736	0.625871	-0.127663	0.279112	0.17777	0.396078	0.0700567	0.0177567	N-Methylnicotinamide	HMDB0003152	64950	64399	-	-	CNC(=O)C1=CN=CC=C1
Ornithine	0.299498	0.666116	0.577994	1.25667	1.48377	0.19664	0.14644	0.16108	0.238062	0.118996	Ornithine	HMDB0000214	6262	15729	C00077	27	NCCC[C@H](N)C(O)=O
Pentanoate	-0.154402	-0.0568229	0.0649153	0.418282	0.191481	0.242957	0.224706	0.174141	0.578716	0.113328	Valeric acid	HMDB0000892	7991	17418	C00803	110	CCCCC(O)=O
Phenylalanine	-0.0782108	-0.252997	-0.253856	-0.414581	-0.31904	0.0666561	0.0479888	0.163669	0.175231	0.216257	L-Phenylalanine	HMDB0000159	6140	17295	C00079	28	N[C@@H](CC1=CC=CC=C1)C(O)=O
Phenylpyruvate	25.079	25.9753	26.4495	28.0608	28.6257	0.500879	0.318922	0.280824	0.208638	0.082988	Phenylpyruvic acid	HMDB0000205	997	30851	C00166	328	OC(=O)C(=O)CC1=CC=CC=C1
Phosphocholine	0.855963	1.50436	2.46699	4.85309	6.01878	0.390021	0.196609	0.687187	0.513258	0.654814	Phosphorylcholine	HMDB0001565	1014	18132	C00588	6326	C[N+](C)(C)CCOP(O)(O)=O
Proline	0.691744	1.31107	1.45028	2.62265	3.08341	0.0418468	0.169805	0.368032	0.205613	0.232445	L-Proline	HMDB0000162	145742	17203	C00148	29	OC(=O)[C@@H]1CCCN1
Propionate	-0.0235802	0.11701	0.091371	0.750747	0.843163	0.0675132	0.36205	0.0621202	0.420567	0.200107	Propionic acid	HMDB0000237	1032	30768	C00163	3215	CCC(O)=O
Pyridoxal	30.4538	30.8829	31.8302	33.8048	33.9958	0.124873	0.38676	0.079583	0.064247	0.176591	Pyridoxal	HMDB0001545	1050	17310	C00250	6312	CC1=NC=C(CO)C(C=O)=C1O
Pyruvic Acid	-0.336254	-0.640359	-1.2795	-1.6157	-1.97581	0.0992751	0.0541238	0.17458	0.183329	0.167593	Pyruvic acid	HMDB0000243	1060	32816	C00022	117	CC(=O)C(O)=O
Rhamnose	-0.168144	0.226971	0.0066835	0.052343	-0.270254	0.122583	0.460195	0.375969	0.566252	0.0967583	Rhamnose	HMDB0000849	25310	62346	C00507	5812	C[C@@H]1OC(O)[C@H](O)[C@H](O)[C@H]1O
Serine	-0.131419	0.0246084	-0.206138	-0.891453	-0.670139	0.0458633	0.244996	0.405211	0.222849	0.194983	Serine	-	3982	17822	C00716	-
Sn-Glycerol 3-Phosphate	0	25.9077	26.133	28.1581	27.6866	0	0.259505	0.170975	0.0729471	0.0258367	Glycerol 3-phosphate	HMDB0000126	439162	15978	C00093	5161	OC[C@@H](O)COP(O)(O)=O
Succinic Acid	0.270443	0.493507	0.59651	1.16677	1.44435	0.114865	0.105387	0.0836374	0.136931	0.20611	Succinic acid	HMDB0000254	1110	15741	C00042	114	OC(=O)CCC(O)=O
Threonine	-0.0423938	0.293651	0.12001	-0.164741	-0.0553896	0.107743	0.294521	0.560747	0.205198	0.201309	L-Threonine	HMDB0000167	6288	16857	C00188	32	C[C@@H](O)[C@H](N)C(O)=O
Tryptophan	-0.0498968	0.960997	0.420384	-0.295648	-0.201065	0.0917226	0.92586	1.09849	0.196963	0.105808	L-Tryptophan	HMDB0000929	6305	16828	C00078	5879	N[C@@H](CC1=CNC2=C1C=CC=C2)C(O)=O
Tyrosine	-0.0443579	0.174791	0.0865054	-0.171767	-0.0568632	0.0495447	0.229545	0.437024	0.226088	0.19555	L-Tyrosine	HMDB0000158	6057	17895	C00082	34	N[C@@H](CC1=CC=C(O)C=C1)C(O)=O
Uracil	0	0	0	0	28.48	0	0	0	0	0.0674078	Uracil	HMDB0000300	1174	17568	C00106	258	O=C1NC=CC(=O)N1
Valine	-0.0419287	0.225915	0.0727282	-0.242931	-0.142846	0.04256	0.292281	0.45463	0.181912	0.126421	L-Valine	HMDB0000883	6287	16414	C00183	5842	CC(C)[C@H](N)C(O)=O
Xanthine	0.454463	2.068	1.46998	1.99544	3.87558	0.0574029	1.00525	1.05118	0.244314	0.139007	Xanthine	HMDB0000292	1188	17712	C00385	82	O=C1NC2=C(NC=N2)C(=O)N1
