## Supplementary Table S7 for "MultiOMICs landscape of SARS-CoV-2-induced host responses in human lung epithelial cells"

### Sheet: Viral proteome
Protein Accession	Protein Description	Sum.PEP.Score	Coverage.in.Percent	Number.of.Peptides	Number.of.PSMs	Number.of.Unique.Peptides	Number.of.AAs	MW.in.kDa	calc.pI	Score.Sequest.HT.Sequest.HT	Abundance.Ratio.log2.3..0	Abundance.Ratio.log2.6..0	Abundance.Ratio.log2.12..0	Abundance.Ratio.log2.24..0	Abundance.Ratio.log2.48..0	Abundance.Ratio.3..0	Abundance.Ratio.6..0	Abundance.Ratio.12..0	Abundance.Ratio.24..0	Abundance.Ratio.48..0	Abundance.Ratio.P.Value.3..0	Abundance.Ratio.P.Value.6..0	Abundance.Ratio.P.Value.12..0	Abundance.Ratio.P.Value.24..0	Abundance.Ratio.P.Value.48..0	Modifications
P0DTC3	ORF3a protein|3a	91.705	26	5	165	5	275	31.1	5.92	611.1	-0.02	0.01	1.61	2.36	2.82	0.986	1.008	3.058	5.145	7.038	0.512254	0.30852	0.00116629	0.00926897	0.00052715
P0DTC2	Spike glycoprotein|S	347.595	37	46	844	46	1273	141.1	6.65	3106.98	0.01	0.04	1.8	2.75	2.8	1.005	1.03	3.488	6.707	6.976	0.375071	0.0878392	0.00228421	0.0014292	0.00155843
P0DTC5	Membrane protein|M	80.279	31	7	288	7	222	25.1	9.44	1041.38	0.02	0.02	2.26	3.31	3.56	1.017	1.014	4.792	9.917	11.778	0.322016	0.339184	0.00480734	0.00426003	0.00595601	Met-loss [N-Term]
P0DTD1	Replicase polyprotein 1ab|rep	434.896	17	97	368	97	7096	793.5	6.76	1289.8	-0.02	0.04	1.14	1.51	1.47	0.987	1.03	2.211	2.843	2.77	0.374699	0.322581	0.00560541	0.00366784	0.00389191
P0DTC9	Nucleoprotein|N	577.097	85	42	2970	42	419	45.6	10.07	10413.2	-0.09	0	2.63	3.48	3.87	0.94	0.998	6.174	11.123	14.589	0.210016	0.809797	0.00306056	0.000978784	0.00243861	Met-loss [N-Term]; Met-loss+Acetyl [N-Term]
P0DTC7	ORF7a protein|7a	32.627	23	3	84	3	121	13.7	8.02	351.59	-0.16	-0.05	1.56	2.84	2.89	0.896	0.965	2.94	7.178	7.427	0.643833	0.810715	0.00741292	0.00173263	0.00433842
P0DTC8	ORF8 protein|8	21.775	31	4	56	4	121	13.8	5.73	205.59	-0.3	0.3	1.59	2.67	2.94	0.811	1.231	3.009	6.386	7.665	0.470787	0.00473279	0.00980386	0.00306972	0.00200341
P0DTD2	ORF9b protein|9b	118.825	96	11	449	11	97	10.8	7.25	1345.52	0.01	0.07	2.42	2.91	3.02	1.005	1.047	5.359	7.492	8.138	0.613692	0.0113222	0.00673571	0.00437557	0.00425613
P0DTC6	ORF6 protein|6	9.009	31	2	19	2	61	7.3	4.72	45.77	-0.37	-0.2	0.54	1.53	1.11	0.774	0.872	1.454	2.885	2.166	0.11343	0.397471	0.135259	0.0429993	0.0314229

### Sheet: Phosphoproteome
Peptide Sequence	Protein Accession	Protein Description	Position	Site Probability	# Modified PSMs	Abundance.Ratio.log2.3..0	Abundance.Ratio.log2.6..0	Abundance.Ratio.log2.12..0	Abundance.Ratio.log2.24..0	Abundance.Ratio.log2.48..0	Abundance.Ratio.P.Value.3..0	Abundance.Ratio.P.Value.6..0	Abundance.Ratio.P.Value.12..0	Abundance.Ratio.P.Value.24..0	Abundance.Ratio.P.Value.48..0	Number.of.Missed.Cleavages	Theo.MHplus.in.Da	Charge.by.Search.Engine.Sequest.HT	mz.in.Da.by.Search.Engine.Sequest.HT	Delta.M.in.ppm.by.Search.Engine.Sequest.HT	RT.in.min.by.Search.Engine.Sequest.HT	Percolator.q.Value.by.Search.Engine.Sequest.HT	Percolator.PEP.by.Search.Engine.Sequest.HT	XCorr.by.Search.Engine.Sequest.HT	Protein Accession	Protein Description	Position	Motif	NetPhos predicted kinase(s)	NetPhos score(s) (>0.5)	unspecific score
[K].GAGGHSYGADLKSFDLGDELGTDPYEDFQENWNTK.[H]	P0DTC1	Replicase polyprotein 1a	S142	100	1	0.2	0.33	1.02	1.45	1.23	NA	NA	NA	NA	NA	1	4602.12	4	1151.29	7.1	123.246	2.58e-05	1.77e-05	4.91	P0DTC1	Replicase polyprotein 1a	S142	SYGADLKSFDLGDEL	CKII	0.588
[R].HSLSHFVNLDNLR.[A]	P0DTC1	Replicase polyprotein 1a	S2517	98.5	2	0.31	0.16	0.2	0.01	0.48	NA	NA	NA	NA	NA	0	1860.93	3	620.982	0.08	76.7782	0.0004081	0.003503	2.24	P0DTC1	Replicase polyprotein 1a	S2517	QKTYERHSLSHFVNL	PKC; PKA; DNAPK	0.584; 0.758; 0.551	0.996
[R].QGFVDSDVETKDVVECLK.[L]	P0DTC1	Replicase polyprotein 1a	S2644	100	21	-0.11	0	1.81	2.56	3.1	0.578664	0.695852	0.0405833	0.0188113	0.0169693	1	2835.45	3	945.82	0.27	101.504	2.59e-05	4.42e-06	5.54	P0DTC1	Replicase polyprotein 1a	S2644	ARQGFVDSDVETKDV	CKII; cdc2;	0.642; 0.504	0.917
[K].IVDEPEEHVQIHTIDGSSGVVNPVMEPIYDEPTTTTSVPL.[-]	P0DTC3	ORF3a protein|3a	S272	95.6	37	-0.2	-0.16	0.33	0.53	0.76	0.0593328	0.0732831	0.0121742	0.00650332	0.00806912	0	4671.22	4	1168.56	4.8	120.715	2.58e-05	4.52e-07	6.56	P0DTC3	ORF3a protein|3a	S272	DEPTTTTSVPL
[K].QGEIKDATPSDFVR.[A]	P0DTC3	ORF3a protein|3a	T24	100	22	0.05	0.06	0.16	0.84	2.93	0.488546	0.0470642	0.209128	0.112807	0.00796602	1	2101.07	3	701.029	-0.34	74.073	2.59e-05	9.86e-05	4.08	P0DTC3	ORF3a protein|3a	T24	QGEIKDATPSDFVRA	p38MAPK	0.506	0.849
[K].IVDEPEEHVQIHTIDGSSGVVNPVMEPIYDEPTTTTSVPL.[-]	P0DTC3	ORF3a protein|3a	T248	100	23	-0.19	-0.19	0.39	0.97	1.09	NA	NA	NA	NA	NA	0	4670.23	4	1168.31	-0.63	118.698	2.58e-05	1.43e-06	6.8	P0DTC3	ORF3a protein|3a	T248	EEHVQIHTIDGSSGV
[R].IGNYKLNTDHSSSSDNIALLVQ.[-]	P0DTC5	Membrane protein|M	S212	99.2	43	-0.03	-0.03	0.68	0.59	1.34	0.464096	0.330739	0.0357272	0.0239477	0.0360805	1	2928.48	4	732.874	-0.71	113.691	2.58e-05	6.77e-06	5.71	P0DTC5	Membrane protein|M	S212	TDHSSSSDNIALLVQ	cdc2	0.54	0.975
[K].LNTDHSSSSDNIALLVQ.[-]	P0DTC5	Membrane protein|M	S212; S213	98.7; 98.7	6	0.06	0.18	0.07	0.72	0.83	0.0359527	0.623708	0.318498	0.00474043	0.120171	0	2203.97	3	735.329	0.57	127.526	0.0001658	0.0003223	3.24	P0DTC5	Membrane protein|M	S212; S213
[R].IGNYKLNTDHSSSSDNIALLVQ.[-]	P0DTC5	Membrane protein|M	S213	98.2	41	-0.09	-0.03	0.73	1.23	2.12	0.90713	0.811621	0.027482	0.0137777	0.00433866	1	2927.49	3	976.502	-0.03	104.797	2.59e-05	9.25e-06	4.91	P0DTC5	Membrane protein|M	S213	NTDHSSsSDNIAL	CKII	0.543	0.958
[K].LNTDHSSSSDNIALLVQ.[-]	P0DTC5	Membrane protein|M	S213; S214	100; 99	73	0	0.02	0.32	1.38	2.06	0.589843	0.246815	0.0318964	0.00120806	0.00436503	0	2202.99	3	735.001	-0.51	125.537	2.59e-05	4.73e-06	5.51	P0DTC5	Membrane protein|M	S213; S214	KLNTDHSSSSDNIALL
[K].EITVATSR.[T]	P0DTC5	Membrane protein|M	T172	100	7	-0.18	0.02	0.74	1.85	1.82	0.338496	0.472164	0.0281273	0.0202514	0.00780432	0	1185.61	2	593.308	-0.01	52.5214	0.0008313	0.007859	1.69	P0DTC5	Membrane protein|M	T172	PKEITVATSRTLSYY	PKC	0.559	0.82
[K].SLTENKYSQLDEEQPMEID.[-]	P0DTC6	ORF6 protein|6	S50	100	7	0.06	-0.02	0.36	0.84	1.35	0.912719	0.19939	0.146303	0.00674573	0.00297636	1	2807.31	3	936.442	0.57	107.216	2.58e-05	6.43e-05	4.13	P0DTC6	ORF6 protein|6	S50	SLTENKYSQLDEEQP	ATM; CKII	0.637; 0.550	0.992
[K].EPCSSGTYEGNSPFHPLADNK.[F]	P0DTC7	ORF7a protein|7a	S44	100	19	-0.06	0	-0.01	0.43	2.95	0.385883	0.906318	0.680569	0.16033	0.0231394	0	2845.29	3	949.102	0.83	76.5519	2.58e-05	2.27e-06	5.85	P0DTC7	ORF7a protein|7a	S44	SGTYEGNSPFHPLAD	cdk5	0.63	0.928
[R].CSFYEDFLEYHDVR.[V]	P0DTC8	ORF8 protein|8	S103	100	2	-0.16	-0.12	-0.31	0.01	0.44	NA	NA	NA	NA	NA	0	2188.92	3	730.313	-0.42	114.975	0.000155	0.000184	3.34	P0DTC8	ORF8 protein|8	S103	GSLVVRCSFYEDFLE	PKA	0.585	0.973
[R].ITFGGPSDSTGSNQNGER.[S]	P0DTC9	Nucleoprotein|N	S23	97.6	3	0.07	0.2	0.66	0.96	1.52	NA	NA	NA	NA	NA	0	2134.91	2	1067.96	0.87	91.0566	0.0001192	0.0001264	2.71	P0DTC9	Nucleoprotein|N	S23	FGGPSDsTGSNQN	na	na	0.543
[R].ITFGGPSDSTGSNQNGER.[S]	P0DTC9	Nucleoprotein|N	S23; S26	100	8	-0.26	-0.09	1.23	1.44	1.79	NA	NA	NA	NA	NA	0	2213.9	2	1107.45	1.64	110.691	2.34e-05	1.75e-05	5.66	P0DTC9	Nucleoprotein|N	S23; S26
[R].ITFGGPSDSTGSNQNGER.[S]	P0DTC9	Nucleoprotein|N	S26	100	79	0.03	-0.08	1.36	1.98	2.46	0.168199	0.202673	0.0329483	0.0108776	0.0193656	0	2133.93	2	1067.47	-0.28	84.1964	2.59e-05	2.83e-06	5.94	P0DTC9	Nucleoprotein|N	S26	PSDSTGsNQNGER	na	na	0.523
[R].ITFGGPSDSTGSNQNGERSGAR.[S]	P0DTC9	Nucleoprotein|N	S33	100	3	0.03	0.04	0.52	0.76	1.13	NA	NA	NA	NA	NA	1	2506.1	3	836.046	8.11	61.2663	0.0002001	0.000624	3.22	P0DTC9	Nucleoprotein|N	S33	SNQNGERSGARSKQR			0.824
[R].GQGVPINTNSSPDDQIGYYR.[R]	P0DTC9	Nucleoprotein|N	S79	100	127	0.01	0.02	1.58	2.35	3.11	0.822775	0.711882	0.00440077	0.0018587	0.0104003	0	2490.15	3	830.722	0.5	87.1165	2.34e-05	1.45e-06	4.75	P0DTC9	Nucleoprotein|N	S79	PINTNSsPDDQIG	na	na	0.998
[K].MKDLSPR.[W]	P0DTC9	Nucleoprotein|N	S105	100	32	0.02	0.21	0.97	2.16	3.7	0.493415	0.0749079	0.00552576	0.0097076	0.00252088	1	1384.74	2	692.875	0.03	52.7136	0.0007921	0.007792	2.08	P0DTC9	Nucleoprotein|N	S105	DGKMKDLSPRWYFYY	p38MAPK	0.561	0.996
[K].GFYAEGSRGGSQASSR.[S]	P0DTC9	Nucleoprotein|N	S176	100	155	0.07	0.06	2.33	4.43	5.57	0.203336	0.181714	0.0173423	0.00303053	0.0042528	1	1925.87	2	963.44	1.55	40.5891	2.59e-05	2.79e-05	4.19	P0DTC9	Nucleoprotein|N	S176	GFYAEGsRGGSQA	cdc2	0.507
[K].GFYAEGSRGGSQASSR.[S]	P0DTC9	Nucleoprotein|N	S176; S180	100	261	0.11	-0.02	0.83	2.68	3.75	0.657764	0.641195	0.0326256	0.00471141	0.018604	1	2005.84	2	1003.42	-0.73	53.4384	2.59e-05	7.96e-05	4.57	P0DTC9	Nucleoprotein|N	S176; S180
[K].GFYAEGSRGGSQASSR.[S]	P0DTC9	Nucleoprotein|N	S176; S180; S/Y	99.9; 97.8	2	0.03	0.07	0.66	1.93	1.9	NA	NA	NA	NA	NA	1	2086.79	2	1043.91	8.81	72.8216	0.001668	0.01848	1.81	P0DTC9	Nucleoprotein|N	S176; S180; S/Y
[K].GFYAEGSRGGSQASSR.[S]	P0DTC9	Nucleoprotein|N	S176; S180; S184	100	402	-0.06	-0.01	1.04	1.97	3.06	0.174893	0.339288	0.0638193	0.0134328	0.0548833	1	2085.8	2	1043.41	0.64	74.6894	0.000155	0.0002102	3.73	P0DTC9	Nucleoprotein|N	S176; S180; S184
[R].GGSQASSR.[S]	P0DTC9	Nucleoprotein|N	S180	100	41	-0.27	-0.19	5.8	6.64	6.64	0.317481	0.229501	0.0201869	0.006003	0.00935581	0	1058.48	2	529.745	0.25	15.3372	0.0002179	0.001303	2.65	P0DTC9	Nucleoprotein|N	S180	EGSRGGsQASSRS	DNAPK, ATM, PKA	0.631, 0.577, 0.575	0.984
[R].GGSQASSRSSSR.[S]	P0DTC9	Nucleoprotein|N	S180; S	100	6	-0.08	0.01	0.96	1.89	3.15	NA	NA	NA	NA	NA	1	1635.61	2	818.31	0.04	20.2184	0.0005855	0.004996	1.7	P0DTC9	Nucleoprotein|N	S180; S
[R].GGSQASSR.[S]	P0DTC9	Nucleoprotein|N	S180; S184	98; 98	7	0.4	0.15	1.48	3.32	4.05	0.352411	0.484363	0.0377675	0.00549711	0.0162494	0	1138.45	2	569.728	-0.23	20.6746	0.002293	0.02907	1.14	P0DTC9	Nucleoprotein|N	S180; S184	GGSQASsRSSSRS	cdc2	0.562	0.987
[R].GGSQASSRSSSR.[S]	P0DTC9	Nucleoprotein|N	S187; S188	100	55	-0.31	-0.02	3.29	4.91	5.66	0.238956	0.800322	0.00382214	0.00338232	0.00482187	1	1555.65	2	778.327	-0.44	14.019	0.0001192	0.0001474	3.03	P0DTC9	Nucleoprotein|N	S187; S188	QASSRSsSRSRNS	PKC, cdc2	0.892, 0.490	0.991
[R].GGSQASSRSSSR.[S]	P0DTC9	Nucleoprotein|N	S188	99	9	0.58	1.78	5.36	6.3	6.64	NA	NA	NA	NA	NA	1	1475.68	2	738.343	-1.42	13.5698	0.0001192	0.0001434	3.38	P0DTC9	Nucleoprotein|N	S188	ASSRSSsRSRNSS	PKC, RSK	0.630, 0.505	0.997
[R].NSSRNSTPGSSR.[G]	P0DTC9	Nucleoprotein|N	S194; S197; T/S	97.8; 100	14	0.66	0.09	2.34	3.15	3.6	NA	NA	NA	NA	NA	1	1718.65	2	859.828	-0.39	23.4686	0.001103	0.01096	1.86	P0DTC9	Nucleoprotein|N	S194; S197; T/S
[R].NSSRNSTPGSSR.[G]	P0DTC9	Nucleoprotein|N	S194; T198	98.6; 100	84	0.14	-0.01	2.58	3.83	4.48	0.546657	0.821224	0.0104374	0.0177579	0.00510895	1	1638.68	2	819.845	-0.01	17.4084	0.0001688	0.0006082	2.95	P0DTC9	Nucleoprotein|N	S194; T198	NSSRNStPGSSRG	cdk5, p38MAPK	0.751, 0.531	0.856
[R].NSSRNSTPGSSR.[G]	P0DTC9	Nucleoprotein|N	S197	100	53	-0.11	0.08	2.59	3.95	4.94	0.160306	0.972024	0.0202857	0.00965931	0.00469969	1	1559.7	2	780.354	-0.79	14.6725	0.0001192	0.0001489	2.82	P0DTC9	Nucleoprotein|N	S197	SRNSSRNSTPGSSRG	PKC	0.986	0.986
[R].NSSRNSTPGSSRGTSPAR.[M]	P0DTC9	Nucleoprotein|N	S197; S201; S206	97.8; 97.7	11	-0.04	-0.01	0.74	1.47	2.41	NA	NA	NA	NA	NA	2	2288.93	3	763.647	0.31	24.3883	0.0001192	0.0003905	2.48	P0DTC9	Nucleoprotein|N	S197; S201; S206
[R].NSSRNSTPGSSRGTSPAR.[M]	P0DTC9	Nucleoprotein|N	S197; S201; T/S	97.22; 97.3	9	-0.08	-0.23	1.07	1.96	2.79	NA	NA	NA	NA	NA	2	2287.94	3	763.32	1.52	24.7793	0.000241	0.001908	3.22	P0DTC9	Nucleoprotein|N	S197; S201; T/S
[R].NSSRNSTPGSSRGTSPAR.[M]	P0DTC9	Nucleoprotein|N	S201; S/T	96.7	7	-0.23	0.05	1.04	1.39	2.78	0.029387	0.939946	0.157559	0.0846788	0.0269933	2	2209.94	3	737.319	-0.09	23.8663	0.0001586	0.000602	2.77	P0DTC9	Nucleoprotein|N	S201; S/T	RNSTPGsSRGTSP	PKC, cdc2	0.833, 0.509	0.964
[R].NSTPGSSRGTSPAR.[M]	P0DTC9	Nucleoprotein|N	S201; S202	100	207	-0.01	0.01	4.12	4.89	5.79	0.544026	0.57258	0.00972634	0.0106144	0.00366613	1	1763.77	2	882.388	0.44	26.6266	0.000155	0.0003067	3.78	P0DTC9	Nucleoprotein|N	S201; S202	RNSTPGSSRGTSPAR			0.879
[R].NSTPGSSRGTSPAR.[M]	P0DTC9	Nucleoprotein|N	S206	99.1	59	0.04	-0.11	2.2	3.04	4.78	0.37391	0.980184	0.00547281	0.000521424	0.00897167	1	1684.79	2	842.897	0.83	18.4858	9.72e-05	0.0001355	3.78	P0DTC9	Nucleoprotein|N	S206	GSSRGTsPARMAG	cdk5, RSK	0.588, 0.539	0.995
[R].NSTPGSSRGTSPAR.[M]	P0DTC9	Nucleoprotein|N	S206; S/T	100	142	0.05	0.13	1.68	2.32	3.08	0.0178992	0.825922	0.00268573	0.000193201	0.00192737	1	1843.73	2	922.371	0.67	31.4715	0.00016	0.0004087	3.73	P0DTC9	Nucleoprotein|N	S206; S/T	GSSRGTsPARMAG	cdk5, RSK	0.588, 0.539	0.995
[R].IGMEVTPSGTWLTYTGAIK.[L]	P0DTC9	Nucleoprotein|N	S327	97.5	1	-0.15	-0.15	0.26	1.15	1.72	NA	NA	NA	NA	NA	0	2579.32	3	860.446	-0.12	124.612	7.85e-05	0.0001282	3.27	P0DTC9	Nucleoprotein|N	S327	IGMEVTPSGTWLTYT	PKA	0.634	0.545
[K].QLQQSMSSADSTQA.[-]	P0DTC9	Nucleoprotein|N	S410	100	15	0.06	0.05	1.26	1.77	2.26	0.374897	0.627207	0.00655902	0.000505173	0.00248995	0	1790.78	2	895.897	1.61	71.99	2.34e-05	8.23e-05	3.87	P0DTC9	Nucleoprotein|N	S410	FSKQLQQSMSSADST	cdc2	0.514	0.976
[K].QLQQSMSSADSTQA.[-]	P0DTC9	Nucleoprotein|N	S412	98.1	5	-0.17	-0.07	0.35	0.68	0.71	NA	NA	NA	NA	NA	0	1791.77	2	896.387	-0.37	77.2597	0.0001658	0.0003682	3.12	P0DTC9	Nucleoprotein|N	S412	LQQSMSsADSTQA	cdc2	0.508	na
[K].QLQQSMSSADSTQA.[-]	P0DTC9	Nucleoprotein|N	S413; T417	98.3; 98.3	2	0.21	0.26	0.43	0.54	0.97	NA	NA	NA	NA	NA	0	1870.75	2	935.878	-0.56	96.8067	0.0001586	0.000534	2.91	P0DTC9	Nucleoprotein|N	S413; T417	MSSADStQA	DNAPK, ATM	0.641, 0.511	na
[K].DGIIWVATEGALNTPKDHIGTR.[N]	P0DTC9	Nucleoprotein|N	T141	100	7	0.27	-0.22	0.29	1.28	2.88	0.0514875	0.907583	0.321504	0.0295524	0.046494	1	2902.52	4	726.386	-0.18	100.389	2.34e-05	3.77e-06	5.55	P0DTC9	Nucleoprotein|N	T141	TEGALNtPKDHIG	CKI, p38MAPK	0.575, 0.553	0.97
[R].NSTPGSSR.[G]	P0DTC9	Nucleoprotein|N	T198	99.3	38	0.05	-0.1	2.39	3.96	4.99	0.495187	0.653859	0.0217454	0.00021569	0.0113379	0	1115.49	2	558.25	-0.49	19.7735	0.0008151	0.007618	1.89	P0DTC9	Nucleoprotein|N	T198	NSSRNStPGSSRG	cdk5, p38MAPK	0.751, 0.531	0.856
[R].NSTPGSSR.[G]	P0DTC9	Nucleoprotein|N	T198; S	98.6	7	-0.07	-0.1	1.4	3.84	3.3	0.873624	0.902988	0.067695	0.0282769	0.0283639	0	1195.46	2	598.234	1.22	30.7337	0.001782	0.02394	2.14	P0DTC9	Nucleoprotein|N	T198; S	NSSRNStPGSSRG	cdk5, p38MAPK	0.751, 0.531	0.856
[R].NSTPGSSRGTSPAR.[M]	P0DTC9	Nucleoprotein|N	T198; S206; S/T	98.4; 100	22	0.18	0.18	1	1.51	2.39	NA	NA	NA	NA	NA	1	1844.72	2	922.862	-0.23	40.1321	0.0001507	0.0005164	3.39	P0DTC9	Nucleoprotein|N	T198; S206; S/T
[K].GQQQQGQTVTK.[K]	P0DTC9	Nucleoprotein|N	T245	99.5	7	-0.13	0.2	0.3	1.71	1.85	0.524325	0.20326	0.227906	0.0258391	0.0705408	0	1740.9	3	580.974	1.65	38.1622	7.85e-05	0.0001271	3.58	P0DTC9	Nucleoprotein|N	T245	GQQQQGQTVTKKSAA	PKC; cdc2	0.905; 0.501
[K].KADETQALPQR.[Q]	P0DTC9	Nucleoprotein|N	T379	100	4	-0.15	-0.14	0.25	0.33	0.58	0.102881	0.539658	0.121369	0.242466	0.0317261	1	1794.95	3	598.989	0.91	44.811	0.0002179	0.001396	2.81	P0DTC9	Nucleoprotein|N	T379	KKKKADETQALPQRQ	DNAPK	0.637
[K].KQQTVTLLPAADLDDFSK.[Q]	P0DTC9	Nucleoprotein|N	T391	100	10	0.18	0.28	0.86	1.31	1.76	0.381173	0.2956	0.0695146	0.152119	0.0623744	1	2757.5	3	919.842	2.84	109.696	2.58e-05	6.64e-06	6.87	P0DTC9	Nucleoprotein|N	T391	QRQKKQQTVTLLPAA	PKA	0.677
[R].KTLNSLEDK.[A]	P0DTD2	ORF9b protein|9b	S63	100	3	-0.24	-0.12	0.46	1.03	1.42	NA	NA	NA	NA	NA	1	1815.02	3	605.679	0.29	66.4013	0.0001658	0.0003531	2.77	P0DTD2	ORF9b protein|9b	S63	MARKTLNSLEDKAFQ			0.996
[K].AFQLTPIAVQMTK.[L]	P0DTD2	ORF9b protein|9b	T72	100	12	-0.07	-0.07	0.74	1.57	1.82	0.192543	0.549614	0.00760675	0.0024546	0.00420206	0	2002.08	3	668.033	-0.42	107.535	4.36e-05	9.84e-05	4.35	P0DTD2	ORF9b protein|9b	T72	EDKAFQLTPIAVQMT	p38MAPK	0.516

### Sheet: Acetylome
Peptide Sequence	Protein Accession	Protein Description	Position	Site Probability	# Modified PSMs	Abundance.Ratio.log2.3..0	Abundance.Ratio.log2.6..0	Abundance.Ratio.log2.12..0	Abundance.Ratio.log2.24..0	Abundance.Ratio.log2.48..0	Abundance.Ratio.P.Value.3..0	Abundance.Ratio.P.Value.6..0	Abundance.Ratio.P.Value.12..0	Abundance.Ratio.P.Value.24..0	Abundance.Ratio.P.Value.48..0	Theo.MHplus.in.Da	mz.in.Da.by.Search.Engine.Sequest.HT	Delta.M.in.ppm.by.Search.Engine.Sequest.HT	RT.in.min.by.Search.Engine.Sequest.HT	Percolator.q.Value.by.Search.Engine.Sequest.HT	Percolator.PEP.by.Search.Engine.Sequest.HT	XCorr.by.Search.Engine.Sequest.HT
[K].GQQQQGQTVTKK.[S]	P0DTC9	Nucleoprotein|N	K248	100	7	-0.298673	-2.1016	1.7264	2.23205	2.66243	NA	NA	NA	NA	NA	1831.04	611.02	0.2	37.3433	0.001232	3.617e-05	2.79
[K].EDLKFPR.[G]	P0DTC9	Nucleoprotein|N	K65	100	4	-0.415037	-0.358454	2.90574	4.80023	4.66534	NA	NA	NA	NA	NA	1175.66	588.335	-0.16	71.3028	0.001232	0.004842	2.1
[K].LDDKDPNFK.[D]	P0DTC9	Nucleoprotein|N	K342	100	6	0.00863031	0.57628	2.46441	4.79748	3.46284	0.810384	0.119764	0.0496617	0.0249961	0.0127692	1591.87	796.441	0.52	77.3895	0.00267	0.005421	2.09
[K].SAAEASKKPR.[Q]	P0DTC9	Nucleoprotein|N	K256	100	2	0.124328	0.0426443	1.41522	2.03984	2.42814	NA	NA	NA	NA	NA	1544.92	515.644	0.03	25.0165	0.002438	0.003389	2.52
[K].LDDKDPNFKDQVILLNK.[H]	P0DTC9	Nucleoprotein|N	K342	100	4	6.64386	6.64386	6.64386	6.64386	6.64386	NA	NA	NA	NA	NA	2744.58	915.532	0.13	103.804	0.001153	6.955e-06	3.71
[K].GQQQQGQTVTKK.[S]	P0DTC9	Nucleoprotein|N	K249	100	1	0.0299829	-0.870387	0.554834	0.646163	0.739848	NA	NA	NA	NA	NA	1832.03	611.348	1.16	33.4532	0.003639	0.02353	1.61
[K].HIDAYKTFPPTEPK.[K]	P0DTC9	Nucleoprotein|N	K361	100	6	0.190299	0.329985	0.503858	0.711054	3.47301	NA	NA	NA	NA	NA	2144.18	715.398	-0.46	71.9389	0.00119	0.004472	1.42
